# Experimentally mimicking long term infections of *Magallana gigas* with the OsHV-1 virus reveals evolution through positive selection

**DOI:** 10.1101/2025.02.07.637049

**Authors:** Camille Pelletier, Nicole Faury, Mickaël Mege, Lionel Dégremont, Maelle Hattinguais, Jeremie Vidal-Dupiol, Germain Chevignon, Maude Jacquot, Benjamin Morga

## Abstract

Ostreid herpesvirus 1 (OsHV-1) poses a significant threat to the global oyster farming industry, causing substantial economic losses due to mortality outbreaks. While OsHV-1 primarily affects the Pacific oyster *Magallana gigas*, it has also been associated with mortality events in various other host species. Despite progress in understanding OsHV-1 epidemiology, important knowledge gaps remain regarding its evolutionary mechanisms and adaptation to host genetic backgrounds. This study uses experimental evolution and extensive genomic analysis to investigate the dynamics of OsHV-1 evolution in response to oyster host genetic variation. Our results show that genetic mutations, particularly transitions and transversions, play a key role in shaping viral populations, contributing to a trend toward genetic homogenization. Notably, stronger positive selection signals were observed in viral genomes isolated from oyster populations with higher susceptibility, suggesting adaptation of viral genotypes to specific host genetic backgrounds. These findings shed light on the complex evolutionary dynamics of OsHV-1 and its interactions with oyster hosts. Understanding how this virus adapts to host genetic diversity is crucial for developing strategies to mitigate its impact on the oyster farming industry and provides valuable insights into the broader mechanisms of viral evolution in response to host variation.
