## Supplemental Table 1 for "Experimentally mimicking long term infections of *Magallana gigas* with the OsHV-1 virus reveals evolution through positive selection"

### Sheet: Feuil1
Table S1: Viral suspension produced and used to infect oysters, sampling dates and viral load quantification.
Viral suspension	Origin	Sampling date	Viral load	Volume (ml)
			(copy/µL seawater)
1	Arcachon bay	2020-07-08	25400	11.37
2	Marennes-Oléron basin	2020-07-08	23000	8.97
3	Brest harbor	2020-07-24	92400	3.38
4	Marennes-Oléron basin	2020-08-05	182000	1.71
5	Leucate lagoon	2021-05-21	45100	5.54
6	Arcachon bay	2021-05-28	76100	3.29
7	Marennes-Oléron basin	2021-05-31	333000	0.75
8	Marennes-Oléron basin	2021-07-07	367000	0.68
9	Brest harbor	2021-07-07	33300	7.50
