## Supplemental Table 2 for "Experimentally mimicking long term infections of *Magallana gigas* with the OsHV-1 virus reveals evolution through positive selection"

### Sheet: Feuil1
Table S2. Metadata of raw sequencing data used for consensus genome reconstruction. For each sample, we report the long and short identifiers, Biosample accession number, raw read accession number, sampling location, country, sampling date, host species, host developmental stage, DNA extraction method, estimated number of viral copies, and sequencing platform.
Long ID	Short ID	Biosample	Reads accession number	Sample location	Country	Sampling date	Host specie	Host state	DNA extraction kit	Number of viral copies	Sequencing technology
OsHV-1/Arcachon.FRA/2020/Mg-S-10	MG-20-Arc-S-10	SAMEA117373439	ERR13986102	Arcachon bay	France	2020	M. gigas	Spat	MagAttract® HMW DNA kit	208800	NovaSeq 6000, PE 150 pb b
OsHV-1/Arcachon.FRA/2020/Mg-S-12	MG-20-Arc-S-12	SAMEA117373440	ERR13986103	Arcachon bay	France	2020	M. gigas	Spat	MagAttract® HMW DNA kit	180340	NovaSeq 6000, PE 150 pb b
OsHV-1/Arcachon.FRA/2020/Mg-S-15	MG-20-Arc-S-15	SAMEA117373441	ERR13986104	Arcachon bay	France	2020	M. gigas	Spat	MagAttract® HMW DNA kit	223200	NovaSeq 6000, PE 150 pb b
OsHV-1/Arcachon.FRA/2020/Mg-S-02	MG-20-Arc-S-02	SAMEA117373442	ERR13986105	Arcachon bay	France	2020	M. gigas	Spat	MagAttract® HMW DNA kit	102520	NovaSeq 6000, PE 150 pb b
OsHV-1/Arcachon.FRA/2020/Mg-S-20	MG-20-Arc-S-20	SAMEA117373443	ERR13986106	Arcachon bay	France	2020	M. gigas	Spat	MagAttract® HMW DNA kit	792800	NovaSeq 6000, PE 150 pb b
OsHV-1/Arcachon.FRA/2020/Mg-S-04	MG-20-Arc-S-04	SAMEA117373444	ERR13986107	Arcachon bay	France	2020	M. gigas	Spat	MagAttract® HMW DNA kit	135360	NovaSeq 6000, PE 150 pb b
OsHV-1/Arcachon.FRA/2020/Mg-S-05	MG-20-Arc-S-05	SAMEA117373445	ERR13986108	Arcachon bay	France	2020	M. gigas	Spat	MagAttract® HMW DNA kit	471800	NovaSeq 6000, PE 150 pb b
OsHV-1/Arcachon.FRA/2020/Mg-S-06	MG-20-Arc-S-06	SAMEA117373446	ERR13986109	Arcachon bay	France	2020	M. gigas	Spat	MagAttract® HMW DNA kit	268600	NovaSeq 6000, PE 150 pb b
OsHV-1/Arcachon.FRA/2020/Mg-S-08	MG-20-Arc-S-08	SAMEA117373447	ERR13986110	Arcachon bay	France	2020	M. gigas	Spat	MagAttract® HMW DNA kit	1596000	NovaSeq 6000, PE 150 pb b
OsHV-1/Arcachon.FRA/2020/Mg-S-09	MG-20-Arc-S-09	SAMEA117373448	ERR13986111	Arcachon bay	France	2020	M. gigas	Spat	MagAttract® HMW DNA kit	487800	NovaSeq 6000, PE 150 pb b
OsHV-1/Brest.FRA/2020/Mg-S-01	MG-20-Br-S-01	SAMEA117373449	ERR13986112	Brest harbor	France	2020	M. gigas	Spat	MagAttract® HMW DNA kit	345000	NovaSeq 6000, PE 150 pb b
OsHV-1/Brest.FRA/2020/Mg-S-12	MG-20-Br-S-12	SAMEA117373450	ERR13986113	Brest harbor	France	2020	M. gigas	Spat	MagAttract® HMW DNA kit	1374200	NovaSeq 6000, PE 150 pb b
OsHV-1/Brest.FRA/2020/Mg-S-15	MG-20-Br-S-15	SAMEA117373451	ERR13986114	Brest harbor	France	2020	M. gigas	Spat	MagAttract® HMW DNA kit	1587200	NovaSeq 6000, PE 150 pb b
OsHV-1/Brest.FRA/2020/Mg-S-19	MG-20-Br-S-19	SAMEA117373452	ERR13986115	Brest harbor	France	2020	M. gigas	Spat	MagAttract® HMW DNA kit	523800	NovaSeq 6000, PE 150 pb b
OsHV-1/Brest.FRA/2020/Mg-S-20	MG-20-Br-S-20	SAMEA117373453	ERR13986116	Brest harbor	France	2020	M. gigas	Spat	MagAttract® HMW DNA kit	1050000	NovaSeq 6000, PE 150 pb b
OsHV-1/Brest.FRA/2020/Mg-S-04	MG-20-Br-S-04	SAMEA117373454	ERR13986117	Brest harbor	France	2020	M. gigas	Spat	MagAttract® HMW DNA kit	735200	NovaSeq 6000, PE 150 pb b
OsHV-1/Brest.FRA/2020/Mg-S-05	MG-20-Br-S-05	SAMEA117373455	ERR13986118	Brest harbor	France	2020	M. gigas	Spat	MagAttract® HMW DNA kit	135300	NovaSeq 6000, PE 150 pb b
OsHV-1/Brest.FRA/2020/Mg-S-06	MG-20-Br-S-06	SAMEA117373456	ERR13986119	Brest harbor	France	2020	M. gigas	Spat	MagAttract® HMW DNA kit	684000	NovaSeq 6000, PE 150 pb b
OsHV-1/Brest.FRA/2020/Mg-S-07	MG-20-Br-S-07	SAMEA117373457	ERR13986120	Brest harbor	France	2020	M. gigas	Spat	MagAttract® HMW DNA kit	196860	NovaSeq 6000, PE 150 pb b
OsHV-1/Brest.FRA/2020/Mg-S-09	MG-20-Br-S-09	SAMEA117373458	ERR13986121	Brest harbor	France	2020	M. gigas	Spat	MagAttract® HMW DNA kit	1049200	NovaSeq 6000, PE 150 pb b
OsHV-1/CharenteMaritime.FRA/2020/Mg-S-10	MG-20-ChM-S-10	SAMEA117373459	ERR13986122	Marennes-Oléron basin	France	2020	M. gigas	Spat	MagAttract® HMW DNA kit	21540	NovaSeq 6000, PE 150 pb b
OsHV-1/CharenteMaritime.FRA/2020/Mg-S-12	MG-20-ChM-S-12	SAMEA117373460	ERR13986123	Marennes-Oléron basin	France	2020	M. gigas	Spat	MagAttract® HMW DNA kit	499600	NovaSeq 6000, PE 150 pb b
OsHV-1/CharenteMaritime.FRA/2020/Mg-S-13	MG-20-ChM-S-13	SAMEA117373461	ERR13986124	Marennes-Oléron basin	France	2020	M. gigas	Spat	MagAttract® HMW DNA kit	309000	NovaSeq 6000, PE 150 pb b
OsHV-1/CharenteMaritime.FRA/2020/Mg-S-18	MG-20-ChM-S-18	SAMEA117373462	ERR13986125	Marennes-Oléron basin	France	2020	M. gigas	Spat	MagAttract® HMW DNA kit	294000	NovaSeq 6000, PE 150 pb b
OsHV-1/CharenteMaritime.FRA/2020/Mg-S-19	MG-20-ChM-S-19	SAMEA117373463	ERR13986126	Marennes-Oléron basin	France	2020	M. gigas	Spat	MagAttract® HMW DNA kit	449600	NovaSeq 6000, PE 150 pb b
OsHV-1/CharenteMaritime.FRA/2020/Mg-S-20	MG-20-ChM-S-20	SAMEA117373464	ERR13986127	Marennes-Oléron basin	France	2020	M. gigas	Spat	MagAttract® HMW DNA kit	54920	NovaSeq 6000, PE 150 pb b
OsHV-1/CharenteMaritime.FRA/2020/Mg-S-21	MG-20-ChM-S-21	SAMEA117373465	ERR13986128	Marennes-Oléron basin	France	2020	M. gigas	Spat	MagAttract® HMW DNA kit	1517800	NovaSeq 6000, PE 150 pb b
OsHV-1/CharenteMaritime.FRA/2020/Mg-S-22	MG-20-ChM-S-22	SAMEA117373466	ERR13986129	Marennes-Oléron basin	France	2020	M. gigas	Spat	MagAttract® HMW DNA kit	1100800	NovaSeq 6000, PE 150 pb b
OsHV-1/CharenteMaritime.FRA/2020/Mg-S-23	MG-20-ChM-S-23	SAMEA117373467	ERR13986130	Marennes-Oléron basin	France	2020	M. gigas	Spat	MagAttract® HMW DNA kit	171540	NovaSeq 6000, PE 150 pb b
OsHV-1/CharenteMaritime.FRA/2020/Mg-S-24	MG-20-ChM-S-24	SAMEA117373468	ERR13986131	Marennes-Oléron basin	France	2020	M. gigas	Spat	MagAttract® HMW DNA kit	1477800	NovaSeq 6000, PE 150 pb b
OsHV-1/CharenteMaritime.FRA/2020/Mg-S-25	MG-20-ChM-S-25	SAMEA117373469	ERR13986132	Marennes-Oléron basin	France	2020	M. gigas	Spat	MagAttract® HMW DNA kit	1349200	NovaSeq 6000, PE 150 pb b
OsHV-1/CharenteMaritime.FRA/2020/Mg-S-26	MG-20-ChM-S-26	SAMEA117373470	ERR13986133	Marennes-Oléron basin	France	2020	M. gigas	Spat	MagAttract® HMW DNA kit	999400	NovaSeq 6000, PE 150 pb b
OsHV-1/CharenteMaritime.FRA/2020/Mg-S-27	MG-20-ChM-S-27	SAMEA117373471	ERR13986134	Marennes-Oléron basin	France	2020	M. gigas	Spat	MagAttract® HMW DNA kit	1013200	NovaSeq 6000, PE 150 pb b
OsHV-1/CharenteMaritime.FRA/2020/Mg-S-28	MG-20-ChM-S-28	SAMEA117373472	ERR13986136	Marennes-Oléron basin	France	2020	M. gigas	Spat	MagAttract® HMW DNA kit	468400	NovaSeq 6000, PE 150 pb b
OsHV-1/CharenteMaritime.FRA/2020/Mg-S-29	MG-20-ChM-S-29	SAMEA117373473	ERR13986137	Marennes-Oléron basin	France	2020	M. gigas	Spat	MagAttract® HMW DNA kit	533400	NovaSeq 6000, PE 150 pb b
OsHV-1/CharenteMaritime.FRA/2020/Mg-S-3	MG-20-ChM-S-3	SAMEA117373474	ERR13986138	Marennes-Oléron basin	France	2020	M. gigas	Spat	MagAttract® HMW DNA kit	383600	NovaSeq 6000, PE 150 pb b
OsHV-1/CharenteMaritime.FRA/2020/Mg-S-30	MG-20-ChM-S-30	SAMEA117373475	ERR13986139	Marennes-Oléron basin	France	2020	M. gigas	Spat	MagAttract® HMW DNA kit	1259800	NovaSeq 6000, PE 150 pb b
OsHV-1/CharenteMaritime.FRA/2020/Mg-S-5	MG-20-ChM-S-5	SAMEA117373476	ERR13986140	Marennes-Oléron basin	France	2020	M. gigas	Spat	MagAttract® HMW DNA kit	139360	NovaSeq 6000, PE 150 pb b
OsHV-1/CharenteMaritime.FRA/2020/Mg-S-6	MG-20-ChM-S-6	SAMEA117373477	ERR13986141	Marennes-Oléron basin	France	2020	M. gigas	Spat	MagAttract® HMW DNA kit	20180	NovaSeq 6000, PE 150 pb b
OsHV-1/CharenteMaritime.FRA/2020/Mg-S-9	MG-20-ChM-S-9	SAMEA117373478	ERR13986142	Marennes-Oléron basin	France	2020	M. gigas	Spat	MagAttract® HMW DNA kit	169340	NovaSeq 6000, PE 150 pb b
OsHV-1/Arcachon.FRA/2021/Mg-S-01	MG-21-Arc-S-01	SAMEA116339929	ERR13913548	Arcachon bay	France	2021	M. gigas	Spat	MagAttract® HMW DNA kit	50360	NovaSeq 6000, PE 150 pb b
OsHV-1/Arcachon.FRA/2021/Mg-S-10	MG-21-Arc-S-10	SAMEA116339935	ERR13913554	Arcachon bay	France	2021	M. gigas	Spat	MagAttract® HMW DNA kit	14624	NovaSeq 6000, PE 150 pb b
OsHV-1/Arcachon.FRA/2021/Mg-S-11	MG-21-Arc-S-11	SAMEA116339936	ERR13913555	Arcachon bay	France	2021	M. gigas	Spat	MagAttract® HMW DNA kit	17238	NovaSeq 6000, PE 150 pb b
OsHV-1/Arcachon.FRA/2021/Mg-S-12	MG-21-Arc-S-12	SAMEA116339937	ERR13913556	Arcachon bay	France	2021	M. gigas	Spat	MagAttract® HMW DNA kit	30480	NovaSeq 6000, PE 150 pb b
OsHV-1/Arcachon.FRA/2021/Mg-S-13	MG-21-Arc-S-13	SAMEA116339938	ERR13913557	Arcachon bay	France	2021	M. gigas	Spat	MagAttract® HMW DNA kit	113260	NovaSeq 6000, PE 150 pb b
OsHV-1/Arcachon.FRA/2021/Mg-S-14	MG-21-Arc-S-14	SAMEA116339939	ERR13913558	Arcachon bay	France	2021	M. gigas	Spat	MagAttract® HMW DNA kit	16714	NovaSeq 6000, PE 150 pb b
OsHV-1/Arcachon.FRA/2021/Mg-S-16	MG-21-Arc-S-16	SAMEA116339940	ERR13913559	Arcachon bay	France	2021	M. gigas	Spat	MagAttract® HMW DNA kit	296800	NovaSeq 6000, PE 150 pb b
OsHV-1/Arcachon.FRA/2021/Mg-S-18	MG-21-Arc-S-18	SAMEA116339941	ERR13913560	Arcachon bay	France	2021	M. gigas	Spat	MagAttract® HMW DNA kit	84360	NovaSeq 6000, PE 150 pb b
OsHV-1/Arcachon.FRA/2021/Mg-S-19	MG-21-Arc-S-19	SAMEA116339942	ERR13913561	Arcachon bay	France	2021	M. gigas	Spat	MagAttract® HMW DNA kit	239200	NovaSeq 6000, PE 150 pb b
OsHV-1/Arcachon.FRA/2021/Mg-S-02	MG-21-Arc-S-02	SAMEA116339930	ERR13913549	Arcachon bay	France	2021	M. gigas	Spat	MagAttract® HMW DNA kit	395200	NovaSeq 6000, PE 150 pb b
OsHV-1/Arcachon.FRA/2021/Mg-S-20	MG-21-Arc-S-20	SAMEA116339943	ERR13913562	Arcachon bay	France	2021	M. gigas	Spat	MagAttract® HMW DNA kit	557600	NovaSeq 6000, PE 150 pb b
OsHV-1/Arcachon.FRA/2021/Mg-S-04	MG-21-Arc-S-04	SAMEA116339931	ERR13913550	Arcachon bay	France	2021	M. gigas	Spat	MagAttract® HMW DNA kit	116360	NovaSeq 6000, PE 150 pb b
OsHV-1/Arcachon.FRA/2021/Mg-S-05	MG-21-Arc-S-05	SAMEA116339932	ERR13913551	Arcachon bay	France	2021	M. gigas	Spat	MagAttract® HMW DNA kit	52340	NovaSeq 6000, PE 150 pb b
OsHV-1/Arcachon.FRA/2021/Mg-S-06	MG-21-Arc-S-06	SAMEA116339933	ERR13913552	Arcachon bay	France	2021	M. gigas	Spat	MagAttract® HMW DNA kit	694000	NovaSeq 6000, PE 150 pb b
OsHV-1/Arcachon.FRA/2021/Mg-S-07	MG-21-Arc-S-07	SAMEA116339934	ERR13913553	Arcachon bay	France	2021	M. gigas	Spat	MagAttract® HMW DNA kit	34020	NovaSeq 6000, PE 150 pb b
OsHV-1/Brest.FRA/2021/Mg-S-10	MG-21-Br-S-10	SAMEA116339951	ERR13913570	Brest harbor	France	2021	M. gigas	Spat	MagAttract® HMW DNA kit	211200	NovaSeq 6000, PE 150 pb b
OsHV-1/Brest.FRA/2021/Mg-S-11	MG-21-Br-S-11	SAMEA116339952	ERR13913571	Brest harbor	France	2021	M. gigas	Spat	MagAttract® HMW DNA kit	61260	NovaSeq 6000, PE 150 pb b
OsHV-1/Brest.FRA/2021/Mg-S-12	MG-21-Br-S-12	SAMEA116339953	ERR13913572	Brest harbor	France	2021	M. gigas	Spat	MagAttract® HMW DNA kit	140440	NovaSeq 6000, PE 150 pb b
OsHV-1/Brest.FRA/2021/Mg-S-14	MG-21-Br-S-14	SAMEA116339954	ERR13913573	Brest harbor	France	2021	M. gigas	Spat	MagAttract® HMW DNA kit	40340	NovaSeq 6000, PE 150 pb b
OsHV-1/Brest.FRA/2021/Mg-S-15	MG-21-Br-S-15	SAMEA116339955	ERR13913574	Brest harbor	France	2021	M. gigas	Spat	MagAttract® HMW DNA kit	17250	NovaSeq 6000, PE 150 pb b
OsHV-1/Brest.FRA/2021/Mg-S-02	MG-21-Br-S-02	SAMEA116339944	ERR13913563	Brest harbor	France	2021	M. gigas	Spat	MagAttract® HMW DNA kit	85900	NovaSeq 6000, PE 150 pb b
OsHV-1/Brest.FRA/2021/Mg-S-21	MG-21-Br-S-21	SAMEA116339956	ERR13913575	Brest harbor	France	2021	M. gigas	Spat	MagAttract® HMW DNA kit	336600	NovaSeq 6000, PE 150 pb b
OsHV-1/Brest.FRA/2021/Mg-S-24	MG-21-Br-S-24	SAMEA116339957	ERR13913576	Brest harbor	France	2021	M. gigas	Spat	MagAttract® HMW DNA kit	435200	NovaSeq 6000, PE 150 pb b
OsHV-1/Brest.FRA/2021/Mg-S-28	MG-21-Br-S-28	SAMEA116339958	ERR13913577	Brest harbor	France	2021	M. gigas	Spat	MagAttract® HMW DNA kit	104140	NovaSeq 6000, PE 150 pb b
OsHV-1/Brest.FRA/2021/Mg-S-03	MG-21-Br-S-03	SAMEA116339945	ERR13913564	Brest harbor	France	2021	M. gigas	Spat	MagAttract® HMW DNA kit	99520	NovaSeq 6000, PE 150 pb b
OsHV-1/Brest.FRA/2021/Mg-S-04	MG-21-Br-S-04	SAMEA116339946	ERR13913565	Brest harbor	France	2021	M. gigas	Spat	MagAttract® HMW DNA kit	15014	NovaSeq 6000, PE 150 pb b
OsHV-1/Brest.FRA/2021/Mg-S-05	MG-21-Br-S-05	SAMEA116339947	ERR13913566	Brest harbor	France	2021	M. gigas	Spat	MagAttract® HMW DNA kit	327600	NovaSeq 6000, PE 150 pb b
OsHV-1/Brest.FRA/2021/Mg-S-07	MG-21-Br-S-07	SAMEA116339948	ERR13913567	Brest harbor	France	2021	M. gigas	Spat	MagAttract® HMW DNA kit	126140	NovaSeq 6000, PE 150 pb b
OsHV-1/Brest.FRA/2021/Mg-S-08	MG-21-Br-S-08	SAMEA116339949	ERR13913568	Brest harbor	France	2021	M. gigas	Spat	MagAttract® HMW DNA kit	42180	NovaSeq 6000, PE 150 pb b
OsHV-1/Brest.FRA/2021/Mg-S-09	MG-21-Br-S-09	SAMEA116339950	ERR13913569	Brest harbor	France	2021	M. gigas	Spat	MagAttract® HMW DNA kit	48500	NovaSeq 6000, PE 150 pb b
OsHV-1/Leucate.FRA/2021/Mg-S-12	MG-21-Leu-S-12	SAMEA116339962	ERR13913581	Leucate lagoon	France	2021	M. gigas	Spat	MagAttract® HMW DNA kit	101520	NovaSeq 6000, PE 150 pb b
OsHV-1/Leucate.FRA/2021/Mg-S-19	MG-21-Leu-S-19	SAMEA116339963	ERR13913582	Leucate lagoon	France	2021	M. gigas	Spat	MagAttract® HMW DNA kit	222400	NovaSeq 6000, PE 150 pb b
OsHV-1/Leucate.FRA/2021/Mg-S-22	MG-21-Leu-S-22	SAMEA116339964	ERR13913583	Leucate lagoon	France	2021	M. gigas	Spat	MagAttract® HMW DNA kit	1.04708e+08	NovaSeq 6000, PE 150 pb b
OsHV-1/Leucate.FRA/2021/Mg-S-24	MG-21-Leu-S-24	SAMEA116339965	ERR13913584	Leucate lagoon	France	2021	M. gigas	Spat	MagAttract® HMW DNA kit	6.62231e+07	NovaSeq 6000, PE 150 pb b
OsHV-1/Leucate.FRA/2021/Mg-S-26	MG-21-Leu-S-26	SAMEA116339966	ERR13913585	Leucate lagoon	France	2021	M. gigas	Spat	MagAttract® HMW DNA kit	1.18003e+08	NovaSeq 6000, PE 150 pb b
OsHV-1/Leucate.FRA/2021/Mg-S-27	MG-21-Leu-S-27	SAMEA116339967	ERR13913586	Leucate lagoon	France	2021	M. gigas	Spat	MagAttract® HMW DNA kit	1.20212e+08	NovaSeq 6000, PE 150 pb b
OsHV-1/Leucate.FRA/2021/Mg-S-34	MG-21-Leu-S-34	SAMEA116339968	ERR13913587	Leucate lagoon	France	2021	M. gigas	Spat	MagAttract® HMW DNA kit	4.15437e+07	NovaSeq 6000, PE 150 pb b
OsHV-1/Leucate.FRA/2021/Mg-S-37	MG-21-Leu-S-37	SAMEA116339969	ERR13913588	Leucate lagoon	France	2021	M. gigas	Spat	MagAttract® HMW DNA kit	6.39943e+07	NovaSeq 6000, PE 150 pb b
OsHV-1/Leucate.FRA/2021/Mg-S-38	MG-21-Leu-S-38	SAMEA116339970	ERR13913589	Leucate lagoon	France	2021	M. gigas	Spat	MagAttract® HMW DNA kit	1.42591e+08	NovaSeq 6000, PE 150 pb b
OsHV-1/Leucate.FRA/2021/Mg-S-39	MG-21-Leu-S-39	SAMEA116339971	ERR13913590	Leucate lagoon	France	2021	M. gigas	Spat	MagAttract® HMW DNA kit	1.29468e+08	NovaSeq 6000, PE 150 pb b
OsHV-1/Leucate.FRA/2021/Mg-S-05	MG-21-Leu-S-05	SAMEA116339959	ERR13913578	Leucate lagoon	France	2021	M. gigas	Spat	MagAttract® HMW DNA kit	67080	NovaSeq 6000, PE 150 pb b
OsHV-1/Leucate.FRA/2021/Mg-S-09	MG-21-Leu-S-09	SAMEA116339960	ERR13913579	Leucate lagoon	France	2021	M. gigas	Spat	MagAttract® HMW DNA kit	26560	NovaSeq 6000, PE 150 pb b
OsHV-1/CharenteMaritime.FRA/2021/Mg-S-10	MG-21-ChM-S-10	SAMEA116339890	ERR13913509	Marennes-Oléron basin	France	2021	M. gigas	Spat	MagAttract® HMW DNA kit	745800	NovaSeq 6000, PE 150 pb b
OsHV-1/CharenteMaritime.FRA/2021/Mg-S-11	MG-21-ChM-S-11	SAMEA116339891	ERR13913510	Marennes-Oléron basin	France	2021	M. gigas	Spat	MagAttract® HMW DNA kit	320000	NovaSeq 6000, PE 150 pb b
OsHV-1/CharenteMaritime.FRA/2021/Mg-S-12	MG-21-ChM-S-12	SAMEA116339892	ERR13913511	Marennes-Oléron basin	France	2021	M. gigas	Spat	MagAttract® HMW DNA kit	130600	NovaSeq 6000, PE 150 pb b
OsHV-1/CharenteMaritime.FRA/2021/Mg-S-13	MG-21-ChM-S-13	SAMEA116339893	ERR13913512	Marennes-Oléron basin	France	2021	M. gigas	Spat	MagAttract® HMW DNA kit	213600	NovaSeq 6000, PE 150 pb b
OsHV-1/CharenteMaritime.FRA/2021/Mg-S-14	MG-21-ChM-S-14	SAMEA116339894	ERR13913513	Marennes-Oléron basin	France	2021	M. gigas	Spat	MagAttract® HMW DNA kit	771800	NovaSeq 6000, PE 150 pb b
OsHV-1/CharenteMaritime.FRA/2021/Mg-S-15	MG-21-ChM-S-15	SAMEA116339895	ERR13913514	Marennes-Oléron basin	France	2021	M. gigas	Spat	MagAttract® HMW DNA kit	286600	NovaSeq 6000, PE 150 pb b
OsHV-1/CharenteMaritime.FRA/2021/Mg-S-17	MG-21-ChM-S-17	SAMEA116339896	ERR13913515	Marennes-Oléron basin	France	2021	M. gigas	Spat	MagAttract® HMW DNA kit	256000	NovaSeq 6000, PE 150 pb b
OsHV-1/CharenteMaritime.FRA/2021/Mg-S-18	MG-21-ChM-S-18	SAMEA116339897	ERR13913516	Marennes-Oléron basin	France	2021	M. gigas	Spat	MagAttract® HMW DNA kit	1171800	NovaSeq 6000, PE 150 pb b
OsHV-1/CharenteMaritime.FRA/2021/Mg-S-02	MG-21-ChM-S-02	SAMEA116339884	ERR13913503	Marennes-Oléron basin	France	2021	M. gigas	Spat	MagAttract® HMW DNA kit	61760	NovaSeq 6000, PE 150 pb b
OsHV-1/CharenteMaritime.FRA/2021/Mg-S-20	MG-21-ChM-S-20	SAMEA116339898	ERR13913517	Marennes-Oléron basin	France	2021	M. gigas	Spat	MagAttract® HMW DNA kit	1589400	NovaSeq 6000, PE 150 pb b
OsHV-1/CharenteMaritime.FRA/2021/Mg-S-21	MG-21-ChM-S-21	SAMEA116339899	ERR13913518	Marennes-Oléron basin	France	2021	M. gigas	Spat	MagAttract® HMW DNA kit	43420	NovaSeq 6000, PE 150 pb b
OsHV-1/CharenteMaritime.FRA/2021/Mg-S-22	MG-21-ChM-S-22	SAMEA116339900	ERR13913519	Marennes-Oléron basin	France	2021	M. gigas	Spat	MagAttract® HMW DNA kit	799000	NovaSeq 6000, PE 150 pb b
OsHV-1/CharenteMaritime.FRA/2021/Mg-S-23	MG-21-ChM-S-23	SAMEA116339901	ERR13913520	Marennes-Oléron basin	France	2021	M. gigas	Spat	MagAttract® HMW DNA kit	659200	NovaSeq 6000, PE 150 pb b
OsHV-1/CharenteMaritime.FRA/2021/Mg-S-24	MG-21-ChM-S-24	SAMEA116339902	ERR13913521	Marennes-Oléron basin	France	2021	M. gigas	Spat	MagAttract® HMW DNA kit	152040	NovaSeq 6000, PE 150 pb b
OsHV-1/CharenteMaritime.FRA/2021/Mg-S-25	MG-21-ChM-S-25	SAMEA116339903	ERR13913522	Marennes-Oléron basin	France	2021	M. gigas	Spat	MagAttract® HMW DNA kit	123800	NovaSeq 6000, PE 150 pb b
OsHV-1/CharenteMaritime.FRA/2021/Mg-S-26	MG-21-ChM-S-26	SAMEA116339904	ERR13913523	Marennes-Oléron basin	France	2021	M. gigas	Spat	MagAttract® HMW DNA kit	453000	NovaSeq 6000, PE 150 pb b
OsHV-1/CharenteMaritime.FRA/2021/Mg-S-27	MG-21-ChM-S-27	SAMEA116339905	ERR13913524	Marennes-Oléron basin	France	2021	M. gigas	Spat	MagAttract® HMW DNA kit	804400	NovaSeq 6000, PE 150 pb b
OsHV-1/CharenteMaritime.FRA/2021/Mg-S-28	MG-21-ChM-S-28	SAMEA116339906	ERR13913525	Marennes-Oléron basin	France	2021	M. gigas	Spat	MagAttract® HMW DNA kit	70740	NovaSeq 6000, PE 150 pb b
OsHV-1/CharenteMaritime.FRA/2021/Mg-S-29	MG-21-ChM-S-29	SAMEA116339907	ERR13913526	Marennes-Oléron basin	France	2021	M. gigas	Spat	MagAttract® HMW DNA kit	114300	NovaSeq 6000, PE 150 pb b
OsHV-1/CharenteMaritime.FRA/2021/Mg-S-03	MG-21-ChM-S-03	SAMEA116339885	ERR13913504	Marennes-Oléron basin	France	2021	M. gigas	Spat	MagAttract® HMW DNA kit	91720	NovaSeq 6000, PE 150 pb b
OsHV-1/CharenteMaritime.FRA/2021/Mg-S-31	MG-21-ChM-S-31	SAMEA116339908	ERR13913527	Marennes-Oléron basin	France	2021	M. gigas	Spat	MagAttract® HMW DNA kit	54240	NovaSeq 6000, PE 150 pb b
OsHV-1/CharenteMaritime.FRA/2021/Mg-S-34	MG-21-ChM-S-34	SAMEA116339909	ERR13913528	Marennes-Oléron basin	France	2021	M. gigas	Spat	MagAttract® HMW DNA kit	172900	NovaSeq 6000, PE 150 pb b
OsHV-1/CharenteMaritime.FRA/2021/Mg-S-36	MG-21-ChM-S-36	SAMEA116339910	ERR13913529	Marennes-Oléron basin	France	2021	M. gigas	Spat	MagAttract® HMW DNA kit	212600	NovaSeq 6000, PE 150 pb b
OsHV-1/CharenteMaritime.FRA/2021/Mg-S-38	MG-21-ChM-S-38	SAMEA116339911	ERR13913530	Marennes-Oléron basin	France	2021	M. gigas	Spat	MagAttract® HMW DNA kit	271000	NovaSeq 6000, PE 150 pb b
OsHV-1/CharenteMaritime.FRA/2021/Mg-S-40	MG-21-ChM-S-40	SAMEA116339913	ERR13913532	Marennes-Oléron basin	France	2021	M. gigas	Spat	MagAttract® HMW DNA kit	148120	NovaSeq 6000, PE 150 pb b
OsHV-1/CharenteMaritime.FRA/2021/Mg-S-42	MG-21-ChM-S-42	SAMEA116339914	ERR13913533	Marennes-Oléron basin	France	2021	M. gigas	Spat	MagAttract® HMW DNA kit	634200	NovaSeq 6000, PE 150 pb b
OsHV-1/CharenteMaritime.FRA/2021/Mg-S-47	MG-21-ChM-S-47	SAMEA116339915	ERR13913534	Marennes-Oléron basin	France	2021	M. gigas	Spat	MagAttract® HMW DNA kit	467800	NovaSeq 6000, PE 150 pb b
OsHV-1/CharenteMaritime.FRA/2021/Mg-S-48	MG-21-ChM-S-48	SAMEA116339916	ERR13913535	Marennes-Oléron basin	France	2021	M. gigas	Spat	MagAttract® HMW DNA kit	620200	NovaSeq 6000, PE 150 pb b
OsHV-1/CharenteMaritime.FRA/2021/Mg-S-05	MG-21-ChM-S-05	SAMEA116339886	ERR13913505	Marennes-Oléron basin	France	2021	M. gigas	Spat	MagAttract® HMW DNA kit	238800	NovaSeq 6000, PE 150 pb b
OsHV-1/CharenteMaritime.FRA/2021/Mg-S-50	MG-21-ChM-S-50	SAMEA116339917	ERR13913536	Marennes-Oléron basin	France	2021	M. gigas	Spat	MagAttract® HMW DNA kit	1058200	NovaSeq 6000, PE 150 pb b
OsHV-1/CharenteMaritime.FRA/2021/Mg-S-52	MG-21-ChM-S-52	SAMEA116339918	ERR13913537	Marennes-Oléron basin	France	2021	M. gigas	Spat	MagAttract® HMW DNA kit	395200	NovaSeq 6000, PE 150 pb b
OsHV-1/CharenteMaritime.FRA/2021/Mg-S-53	MG-21-ChM-S-53	SAMEA116339919	ERR13913538	Marennes-Oléron basin	France	2021	M. gigas	Spat	MagAttract® HMW DNA kit	474000	NovaSeq 6000, PE 150 pb b
OsHV-1/CharenteMaritime.FRA/2021/Mg-S-54	MG-21-ChM-S-54	SAMEA116339920	ERR13913539	Marennes-Oléron basin	France	2021	M. gigas	Spat	MagAttract® HMW DNA kit	996600	NovaSeq 6000, PE 150 pb b
OsHV-1/CharenteMaritime.FRA/2021/Mg-S-55	MG-21-ChM-S-55	SAMEA116339921	ERR13913540	Marennes-Oléron basin	France	2021	M. gigas	Spat	MagAttract® HMW DNA kit	439200	NovaSeq 6000, PE 150 pb b
OsHV-1/CharenteMaritime.FRA/2021/Mg-S-57	MG-21-ChM-S-57	SAMEA116339922	ERR13913541	Marennes-Oléron basin	France	2021	M. gigas	Spat	MagAttract® HMW DNA kit	465000	NovaSeq 6000, PE 150 pb b
OsHV-1/CharenteMaritime.FRA/2021/Mg-S-58	MG-21-ChM-S-58	SAMEA116339923	ERR13913542	Marennes-Oléron basin	France	2021	M. gigas	Spat	MagAttract® HMW DNA kit	795200	NovaSeq 6000, PE 150 pb b
OsHV-1/CharenteMaritime.FRA/2021/Mg-S-06	MG-21-ChM-S-06	SAMEA116339887	ERR13913506	Marennes-Oléron basin	France	2021	M. gigas	Spat	MagAttract® HMW DNA kit	87840	NovaSeq 6000, PE 150 pb b
OsHV-1/CharenteMaritime.FRA/2021/Mg-S-60	MG-21-ChM-S-60	SAMEA116339924	ERR13913543	Marennes-Oléron basin	France	2021	M. gigas	Spat	MagAttract® HMW DNA kit	437000	NovaSeq 6000, PE 150 pb b
OsHV-1/CharenteMaritime.FRA/2021/Mg-S-61	MG-21-ChM-S-61	SAMEA116339925	ERR13913544	Marennes-Oléron basin	France	2021	M. gigas	Spat	MagAttract® HMW DNA kit	659800	NovaSeq 6000, PE 150 pb b
OsHV-1/CharenteMaritime.FRA/2021/Mg-S-62	MG-21-ChM-S-62	SAMEA116339926	ERR13913545	Marennes-Oléron basin	France	2021	M. gigas	Spat	MagAttract® HMW DNA kit	334000	NovaSeq 6000, PE 150 pb b
OsHV-1/CharenteMaritime.FRA/2021/Mg-S-63	MG-21-ChM-S-63	SAMEA116339927	ERR13913546	Marennes-Oléron basin	France	2021	M. gigas	Spat	MagAttract® HMW DNA kit	487200	NovaSeq 6000, PE 150 pb b
OsHV-1/CharenteMaritime.FRA/2021/Mg-S-64	MG-21-ChM-S-64	SAMEA116339928	ERR13913547	Marennes-Oléron basin	France	2021	M. gigas	Spat	MagAttract® HMW DNA kit	698600	NovaSeq 6000, PE 150 pb b
OsHV-1/CharenteMaritime.FRA/2021/Mg-S-07	MG-21-ChM-S-07	SAMEA116339888	ERR13913507	Marennes-Oléron basin	France	2021	M. gigas	Spat	MagAttract® HMW DNA kit	62580	NovaSeq 6000, PE 150 pb b
OsHV-1/CharenteMaritime.FRA/2021/Mg-S-08	MG-21-ChM-S-08	SAMEA116339889	ERR13913508	Marennes-Oléron basin	France	2021	M. gigas	Spat	MagAttract® HMW DNA kit	182060	NovaSeq 6000, PE 150 pb b
