## Supplemental Table 3 for "Experimentally mimicking long term infections of *Magallana gigas* with the OsHV-1 virus reveals evolution through positive selection"

### Sheet: Feuil1
Table S2: Summary of sequencing data and reads alignments statistics on OsHV-1 µVarA reference genome (KY242785.1). The 90 samples were collected during an experimental evolution of three oyster population differentiated by the origin of the genitors and
their sensitivity to the infection by OsHV-1. Provided information were the library ID (unique identifier for each sequencing library), genitor area (geographic origin of the oyster genitors used in the experiment), infection generation (the generation
of infection in the experimental evolution process), replicate (biological replicate number within each experimental condition), OsHV-1 genome copies per ng of DNA, number of reads per sample, number of OsHV-1 µVar reads, reads accession number for SRA database search.
Library ID	Genitor area	Infection generation	Replicate	OsHV-1 genome copies number per ng of DNA	Number of reads per sample	Number of OsHV-1µVar reads	OsHV-1µVar coverage	Reads accession number
GT3_G0_R1_1	Farming area	Generation 0	Replicate 1	373000	52 572 842	4962445	3987.33	SAMN46433918
GT3_G0_R1_4	Farming area	Generation 0	Replicate 1	1094400	51 512 299	5481505	4404.4	SAMN46433919
GT3_G0_R1_6	Farming area	Generation 0	Replicate 1	591000	64 087 011	4761868	3826.17	SAMN46433920
GT3_G0_R2_1	Farming area	Generation 0	Replicate 2	1218800	45 487 676	5374922	4318.76	SAMN46433921
GT3_G0_R2_3	Farming area	Generation 0	Replicate 2	1179200	54 116 319	6310817	5070.75	SAMN46433922
GT3_G0_R2_6	Farming area	Generation 0	Replicate 2	2738000	47 730 070	8738864	7021.69	SAMN46433923
GT3_G10_R1_3	Farming area	Generation 10	Replicate 1	1853200	58 129 431	7094971	5700.82	SAMN46433924
GT3_G10_R1_4	Farming area	Generation 10	Replicate 1	1246800	46 945 683	4254913	3418.83	SAMN46433925
GT3_G10_R1_7	Farming area	Generation 10	Replicate 1	863600	44 897 763	2257997	1814.3	SAMN46433926
GT3_G10_R2_1	Farming area	Generation 10	Replicate 2	1323200	53 268 431	4300680	3455.6	SAMN46433927
GT3_G10_R2_4	Farming area	Generation 10	Replicate 2	1025600	51 617 266	3091486	2484.01	SAMN46433928
GT3_G10_R2_5	Farming area	Generation 10	Replicate 2	1021400	48 978 029	3585301	2880.79	SAMN46433929
GT3_G13_R1_2	Farming area	Generation 13	Replicate 1	1957400	53 314 087	1167156	937.811	SAMN46433930
GT3_G13_R1_6	Farming area	Generation 13	Replicate 1	764800	56 089 857	1647100	1323.45	SAMN46433931
GT3_G13_R1_7	Farming area	Generation 13	Replicate 1	1925200	58 315 418	60493	48.6062	SAMN46433932
GT3_G13_R2_3	Farming area	Generation 13	Replicate 2	1507000	55 317 794	3591373	2885.67	SAMN46433933
GT3_G13_R2_6	Farming area	Generation 13	Replicate 2	688400	54 034 177	2008328	1613.69	SAMN46433934
GT3_G13_R2_7	Farming area	Generation 13	Replicate 2	961400	58 002 429	1270	1.02045	SAMN46433935
GT3_G5_R1_3	Farming area	Generation 5	Replicate 1	460200	51 917 388	1703364	1368.65	SAMN46433936
GT3_G5_R1_4	Farming area	Generation 5	Replicate 1	160700	50 881 403	415721	334.032	SAMN46433937
GT3_G5_R1_6	Farming area	Generation 5	Replicate 1	279600	49 601 271	996772	800.907	SAMN46433938
GT3_G5_R2_2	Farming area	Generation 5	Replicate 2	1159200	55 360 678	4092953	3288.69	SAMN46433939
GT3_G5_R2_6	Farming area	Generation 5	Replicate 2	590000	49 820 787	2340953	1880.96	SAMN46433940
GT3_G5_R2_7	Farming area	Generation 5	Replicate 2	2102000	40 766 688	5747775	4618.34	SAMN46433941
GT5_G0_R1_3	Laboratory (control)	Generation 0	Replicate 1	1071800	50 331 042	3681603	2958.17	SAMN46433942
GT5_G0_R1_4	Laboratory (control)	Generation 0	Replicate 1	1068000	52 848 551	3531781	2837.79	SAMN46433943
GT5_G0_R1_6	Laboratory (control)	Generation 0	Replicate 1	282200	56 172 537	3696496	2970.14	SAMN46433944
GT5_G0_R2_2	Laboratory (control)	Generation 0	Replicate 2	740600	39 684 311	1765952	1418.94	SAMN46433945
GT5_G0_R2_3	Laboratory (control)	Generation 0	Replicate 2	831400	49 155 983	5198518	4177.02	SAMN46433946
GT5_G0_R2_4	Laboratory (control)	Generation 0	Replicate 2	1463000	52 751 132	2410730	1937.02	SAMN46433947
GT5_G10_R1_3	Laboratory (control)	Generation 10	Replicate 1	816600	42 704 864	1849053	1485.72	SAMN46433948
GT5_G10_R1_4	Laboratory (control)	Generation 10	Replicate 1	946200	48 949 372	2695567	2165.89	SAMN46433949
GT5_G10_R1_6	Laboratory (control)	Generation 10	Replicate 1	557000	76 252 900	3066615	2464.03	SAMN46433950
GT5_G10_R2_2	Laboratory (control)	Generation 10	Replicate 2	848400	45 998 430	2335668	1876.71	SAMN46433951
GT5_G10_R2_5	Laboratory (control)	Generation 10	Replicate 2	1545800	55 836 471	5682639	4566.01	SAMN46433952
GT5_G10_R2_7	Laboratory (control)	Generation 10	Replicate 2	824600	56 869 941	2924763	2350.05	SAMN46433953
GT5_G15_R1_4	Laboratory (control)	Generation 15	Replicate 1	788800	46 399 775	1910359	1534.98	SAMN46433954
GT5_G15_R1_5	Laboratory (control)	Generation 15	Replicate 1	323600	41 235 328	711324	571.55	SAMN46433955
GT5_G15_R1_6	Laboratory (control)	Generation 15	Replicate 1	1349800	47 457 923	2511080	2017.66	SAMN46433956
GT5_G15_R2_3	Laboratory (control)	Generation 15	Replicate 2	465200	47 856 002	984533	791.073	SAMN46433957
GT5_G15_R2_4	Laboratory (control)	Generation 15	Replicate 2	1786200	54 226 855	4959158	3984.69	SAMN46433958
GT5_G15_R2_6	Laboratory (control)	Generation 15	Replicate 2	400200	48 728 494	1012502	813.546	SAMN46433959
GT5_G18_R1_3	Laboratory (control)	Generation 18	Replicate 1	1166800	39 916 826	2195823	1764.35	SAMN46433960
GT5_G18_R1_4	Laboratory (control)	Generation 18	Replicate 1	409000	38 950 998	1326549	1065.88	SAMN46433961
GT5_G18_R1_6	Laboratory (control)	Generation 18	Replicate 1	150540	49 213 804	470514	378.059	SAMN46433962
GT5_G18_R2_1	Laboratory (control)	Generation 18	Replicate 2	266200	58 526 183	5455624	4383.6	SAMN46433963
GT5_G18_R2_3	Laboratory (control)	Generation 18	Replicate 2	506200	52 160 275	3640974	2925.53	SAMN46433964
GT5_G18_R2_6	Laboratory (control)	Generation 18	Replicate 2	339400	49 973 827	1046629	840.968	SAMN46433965
GT5_G5_R1_3	Laboratory (control)	Generation 5	Replicate 1	872600	59 400 895	1883231	1513.18	SAMN46433966
GT5_G5_R1_4	Laboratory (control)	Generation 5	Replicate 1	672400	49 452 238	1759082	1413.42	SAMN46433967
GT5_G5_R1_5	Laboratory (control)	Generation 5	Replicate 1	1107800	48 354 922	4863660	3907.96	SAMN46433968
GT5_G5_R2_1	Laboratory (control)	Generation 5	Replicate 2	740400	46 587 378	1834290	1473.85	SAMN46433969
GT5_G5_R2_5	Laboratory (control)	Generation 5	Replicate 2	971600	47 487 338	3345425	2688.05	SAMN46433970
GT5_G5_R2_7	Laboratory (control)	Generation 5	Replicate 2	1184400	45 540 064	3395941	2728.64	SAMN46433971
GT9_G0_R1_1	Non farming area	Generation 0	Replicate 1	3126000	55 846 661	13636898	10957.3	SAMN46433972
GT9_G0_R1_3	Non farming area	Generation 0	Replicate 1	508600	57 250 832	3303476	2654.35	SAMN46433973
GT9_G0_R1_6	Non farming area	Generation 0	Replicate 1	1127200	51 454 730	4894512	3932.75	SAMN46433974
GT9_G0_R2_2	Non farming area	Generation 0	Replicate 2	1526800	56 853 133	9091776	7305.25	SAMN46433975
GT9_G0_R2_3	Non farming area	Generation 0	Replicate 2	1581800	54 532 591	8094593	6504.01	SAMN46433976
GT9_G0_R2_6	Non farming area	Generation 0	Replicate 2	2760000	56 881 388	12946001	10402.1	SAMN46433977
GT9_G10_R1_1	Non farming area	Generation 10	Replicate 1	1205200	48 649 585	3838912	3084.57	SAMN46433978
GT9_G10_R1_3	Non farming area	Generation 10	Replicate 1	1038400	56 632 202	4610492	3704.54	SAMN46433979
GT9_G10_R1_5	Non farming area	Generation 10	Replicate 1	1560200	49 584 159	5596478	4496.78	SAMN46433980
GT9_G10_R2_3	Non farming area	Generation 10	Replicate 2	528200	56 667 814	1941456	1559.96	SAMN46433981
GT9_G10_R2_4	Non farming area	Generation 10	Replicate 2	917600	50 903 780	3131807	2516.41	SAMN46433982
GT9_G10_R2_6	Non farming area	Generation 10	Replicate 2	1000800	35 820 583	2381441	1913.49	SAMN46433983
GT9_G15_R1_2	Non farming area	Generation 15	Replicate 1	1761800	64 991 169	2505143	2012.89	SAMN46433984
GT9_G15_R1_6	Non farming area	Generation 15	Replicate 1	369200	58 807 489	314998	253.101	SAMN46433985
GT9_G15_R1_7	Non farming area	Generation 15	Replicate 1	143340	48 739 649	413394	332.163	SAMN46433986
GT9_G15_R2_4	Non farming area	Generation 15	Replicate 2	240800	48 190 671	1243753	999.357	SAMN46433987
GT9_G15_R2_5	Non farming area	Generation 15	Replicate 2	1262600	61 178 078	7758231	6233.75	SAMN46433988
GT9_G15_R2_6	Non farming area	Generation 15	Replicate 2	275000	56 102 370	4209834	3382.61	SAMN46433989
GT9_G20_R1_3	Non farming area	Generation 20	Replicate 1	1047200	51 985 409	3357708	2697.92	SAMN46433990
GT9_G20_R1_5	Non farming area	Generation 20	Replicate 1	1206200	48 950 624	3888238	3124.2	SAMN46433991
GT9_G20_R1_6	Non farming area	Generation 20	Replicate 1	1171600	51 142 550	3528785	2835.38	SAMN46433992
GT9_G20_R2_1	Non farming area	Generation 20	Replicate 2	1853400	40 071 225	4997399	4015.42	SAMN46433993
GT9_G20_R2_2	Non farming area	Generation 20	Replicate 2	1463600	46 872 938	4343140	3489.72	SAMN46433994
GT9_G20_R2_3	Non farming area	Generation 20	Replicate 2	1691600	45 194 852	4113368	3305.1	SAMN46433995
GT9_G24_R1_2	Non farming area	Generation 24	Replicate 1	830000	44 446 969	1620292	1301.91	SAMN46433996
GT9_G24_R1_3	Non farming area	Generation 24	Replicate 1	559600	39 082 124	1107433	889.824	SAMN46433997
GT9_G24_R1_5	Non farming area	Generation 24	Replicate 1	686600	55 667 635	4068289	3268.87	SAMN46433998
GT9_G24_R2_1	Non farming area	Generation 24	Replicate 2	1170600	45 420 865	2352060	1889.88	SAMN46433999
GT9_G24_R2_2	Non farming area	Generation 24	Replicate 2	722600	58 542 918	3397355	2729.78	SAMN46434000
GT9_G24_R2_3	Non farming area	Generation 24	Replicate 2	884200	42 420 380	1452512	1167.1	SAMN46434001
GT9_G28_R1_2	Non farming area	Generation 28	Replicate 1	1474600	43 618 558	2529653	2032.58	SAMN46434002
GT9_G28_R1_6	Non farming area	Generation 28	Replicate 1	565600	39 859 460	1114305	895.345	SAMN46434003
GT9_G28_R1_7	Non farming area	Generation 28	Replicate 1	121920	49 137 726	497629	399.845	SAMN46434004
GT9_G28_R2_1	Non farming area	Generation 28	Replicate 2	3780000	41 784 834	7097218	5702.62	SAMN46434005
GT9_G28_R2_2	Non farming area	Generation 28	Replicate 2	563000	49 090 808	1390204	1117.03	SAMN46434006
GT9_G28_R2_4	Non farming area	Generation 28	Replicate 2	614800	53 761 244	1936247	1555.78	SAMN46434007
GT9_G5_R1_2	Non farming area	Generation 5	Replicate 1	1307400	41 403 177	3580742	2877.13	SAMN46434008
GT9_G5_R1_5	Non farming area	Generation 5	Replicate 1	1354400	57 106 154	7949922	6387.77	SAMN46434009
GT9_G5_R1_6	Non farming area	Generation 5	Replicate 1	961200	54 342 094	3399852	2731.78	SAMN46434010
GT9_G5_R2_3	Non farming area	Generation 5	Replicate 2	151120	48 730 352	545539	438.341	SAMN46434011
GT9_G5_R2_4	Non farming area	Generation 5	Replicate 2	1409200	56 024 648	5827917	4682.74	SAMN46434012
GT9_G5_R2_7	Non farming area	Generation 5	Replicate 2	1321600	49 523 933	5857592	4706.58	SAMN46434013
