## Supplemental Table 4 for "Experimentally mimicking long term infections of *Magallana gigas* with the OsHV-1 virus reveals evolution through positive selection"

Block	Start	End	Number of iSNVs
Block_1	10790	10790	1
Block_2	11922	11922	1
Block_3	13014	13014	1
Block_4	13560	13560	1
Block_5	13908	14179	3
Block_6	17281	17281	1
Block_7	21317	21317	1
Block_8	27481	27481	1
Block_9	29159	29159	1
Block_10	29477	29478	2
Block_11	30112	30133	2
Block_12	30533	30533	1
Block_13	31706	31706	1
Block_14	32357	32357	1
Block_15	33248	33248	1
Block_16	39190	39190	1
Block_17	39580	39580	1
Block_18	40546	40546	1
Block_19	41479	41479	1
Block_20	43022	43022	1
Block_21	44267	44267	1
Block_22	44693	44693	1
Block_23	45882	45882	1
Block_24	47278	47278	1
Block_25	51722	51722	1
Block_26	52457	52457	1
Block_27	54374	54374	1
Block_28	55498	55593	2
Block_29	56028	56028	1
Block_30	56842	56842	1
Block_31	58457	58583	2
Block_32	59327	59448	3
Block_33	61531	61531	1
Block_34	62575	62575	1
Block_35	64603	64603	1
Block_36	65006	65440	4
Block_37	66532	66532	1
Block_38	79093	79093	1
Block_39	97214	97265	3
Block_40	104316	104316	1
Block_41	105268	105268	1
Block_42	108492	108492	1
Block_43	109489	109510	2
Block_44	121778	121778	1
Block_45	122292	122292	1
Block_46	125578	125578	1
Block_47	126180	126180	1
Block_48	135538	135538	1
Block_49	136470	136470	1
Block_50	136780	136780	1
Block_51	137415	137573	2
Block_52	140018	140018	1
Block_53	141862	141862	1
Block_54	142788	142788	1
Block_55	147450	147450	1
Block_56	147977	147977	1
Block_57	149127	149494	9
Block_58	150604	150604	1
Block_59	150910	151087	3
Block_60	151504	151575	2
Block_61	152172	152172	1
Block_62	152862	153090	3
Block_63	166247	166450	2
Block_64	167715	167828	2
Block_65	170211	170356	5
Block_66	171738	171746	3
Block_67	172466	172499	2
Block_68	173030	173523	6
Block_69	178201	178201	1
Block_70	178518	178518	1
Block_71	180937	180937	1
Block_72	184041	184093	2
Block_73	184875	184875	1
Block_74	185643	185643	1
