## Supplemental Table 5 for "Experimentally mimicking long term infections of *Magallana gigas* with the OsHV-1 virus reveals evolution through positive selection"

### Sheet: significante_pvalues_CMH_GT9
Table S3: Positions under selection within the OsHV-1 genome. The table reference the pvalue and adjusted pvalue of the CMH test used to asses selection pattern for each variable position and the ORF impacted by the polymorphism and the function associated.
SNP ID	Ancestral status	Type	Position in the OsHV-1 genome	pvalue	Adjusted pvalue	ORF	Function
10790_C>T	ancestral	Transition	10790	0.000197727	0.0235337	ORF11	unknown
11922_TA>T	ancestral	Deletion	11922	0.00184372	0.0279081	ORF12	unknown
13014_C>T	ancestral	Transition	13014	0.000321383	0.0235337	ORF14	unknown
13560_C>T	ancestral	Transition	13560	0.000227064	0.0235337	intergenic	intergenic
13908_C>T	ancestral	Transition	13908	0.000923815	0.0243823	ORF15	secreted
13989_G>A	ancestral	Transition	13989	0.000992117	0.0243823	ORF15	secreted
14179_A>T	ancestral	Transversion	14179	0.000241518	0.0235337	ORF15	secreted
17281_G>A	denovo	Transition	17281	0.00154469	0.0269767	ORF20	Ribonucleotide reductase small subunit
21317_G>A	ancestral	Transition	21317	0.00186022	0.0279081	ORF21	unknown
27481_C>T	ancestral	Transition	27481	0.000276699	0.0235337	ORF23	unknown
29159_C>T	ancestral	Transition	29159	0.000531699	0.0235337	ORF23	unknown
29477_C>T	ancestral	Transition	29477	0.000637277	0.0235337	ORF23	unknown
29478_T>C	ancestral	Transition	29478	0.000290281	0.0235337	ORF23	unknown
30112_C>A	denovo	Transversion	30112	0.0016109	0.0269767	ORF23	unknown
30133_C>A	denovo	Transversion	30133	0.00161934	0.0269767	ORF23	unknown
30533_T>G	denovo	Transversion	30533	0.0013632	0.0259741	ORF23	unknown
31706_C>T	ancestral	Transition	31706	0.00026581	0.0235337	ORF24	unknown
32357_C>T	ancestral	Transition	32357	0.000302524	0.0235337	ORF25	transmembrane glycoprotein
33248_G>A	ancestral	Transition	33248	0.000249653	0.0235337	ORF26	unknown
39190_C>T	ancestral	Transition	39190	0.00030248	0.0235337	ORF31	unknown
39580_C>T	ancestral	Transition	39580	0.000279467	0.0235337	ORF32	transmembrane glycoprotein
40546_A>C	ancestral	Transversion	40546	0.000686916	0.0235337	ORF32	transmembrane glycoprotein
41479_C>T	ancestral	Transition	41479	0.000258663	0.0235337	ORF32	transmembrane glycoprotein
43022_G>A	ancestral	Transition	43022	0.000327733	0.0235337	ORF34	unknown
44267_C>T	ancestral	Transition	44267	0.000347461	0.0235337	ORF39	secreted
44693_G>A	ancestral	Transition	44693	0.00065028	0.0235337	ORF39	secreted
45882_T>G	denovo	Transversion	45882	0.00182552	0.0279081	ORF40	unknown
47278_C>A	ancestral	Transversion	47278	0.00066022	0.0235337	ORF41	transmembrane protein
51722_T>A	ancestral	Transversion	51722	0.000669029	0.0235337	ORFIN1	secreted
52457_TA>T	ancestral	Deletion	52457	0.00131675	0.0259608	intergenic	intergenic
54374_G>A	ancestral	Transition	54374	0.000300064	0.0235337	ORFIN4	transmembrane glycoprotein
55498_G>A	ancestral	Transition	55498	0.00104791	0.0243823	intergenic	intergenic
55593_C>T	ancestral	Transition	55593	0.000690278	0.0235337	ORF45	unknown
56028_A>G	ancestral	Transition	56028	0.00082056	0.0243823	ORF45	unknown
56842_G>A	ancestral	Transition	56842	0.000710007	0.023595	ORF46	unknown
58457_A>T	ancestral	Transversion	58457	0.000990929	0.0243823	ORF47	unknown
58583_G>A	ancestral	Transition	58583	0.000798175	0.0243776	ORF47	unknown
59327_C>T	ancestral	Transition	59327	0.000671286	0.0235337	ORF47	unknown
59424_A>G	ancestral	Transition	59424	0.000387964	0.0235337	ORF47	unknown
59448_A>G	ancestral	Transition	59448	0.00041212	0.0235337	ORF47	unknown
61531_GT>G	ancestral	Deletion	61531	0.000617886	0.0235337	intergenic	intergenic
62575_A>G	ancestral	Transition	62575	0.000689856	0.0235337	ORF49	unknown
64603_C>T	ancestral	Transition	64603	0.000740622	0.023595	ORF49	unknown
65006_AT>A	ancestral	Deletion	65006	0.00150977	0.0269767	intergenic	intergenic
65191_G>T	denovo	Transversion	65191	0.00113096	0.0243823	stemloop	NA
65395_CCCG>C	denovo	Deletion	65395	0.00114836	0.0243985	intergenic	intergenic
65440_GTT>G	denovo	Deletion	65440	0.00176723	0.0279081	intergenic	intergenic
66532_C>T	denovo	Transition	66532	0.00127352	0.0259608	ORF50.1	secreted
79093_C>T	ancestral	Transition	79093	0.000626814	0.0235337	ORF58	unknown
97214_G>T	denovo	Transversion	97214	0.00112887	0.0243823	ORF68	transmembrane protein
97257_C>A	denovo	Transversion	97257	0.00201614	0.0286957	ORF68	transmembrane protein
97265_T>G	denovo	Transversion	97265	0.00178651	0.0279081	ORF68	transmembrane protein
104316_T>G	denovo	Transversion	104316	0.00181228	0.0279081	ORF74	secreted
105268_T>G	denovo	Transversion	105268	0.00119989	0.0251291	intergenic	intergenic
108492_G>T	denovo	Transversion	108492	0.00158318	0.0269767	ORF77	transmembrane glycoprotein
109489_A>T	denovo	Transversion	109489	0.00154901	0.0269767	ORF77	transmembrane glycoprotein
109510_G>T	denovo	Transversion	109510	0.00223768	0.0308247	ORF77	transmembrane glycoprotein
121778_C>T	ancestral	Transition	121778	0.0027191	0.0362382	ORF86	unknown
122292_A>C	denovo	Transversion	122292	0.000972055	0.0243823	ORF87	BIR repeat
125578_A>G	ancestral	Transition	125578	0.000979737	0.0243823	ORF89	unknown
126180_G>A	ancestral	Transition	126180	0.000672739	0.0235337	ORF90	unknown
135538_C>T	ancestral	Transition	135538	0.000406905	0.0235337	intergenic	intergenic
136470_G>A	ancestral	Transition	136470	0.000457138	0.0235337	ORF99	BIR repeat
136780_T>C	ancestral	Transition	136780	0.00130546	0.0259608	intergenic	intergenic
137415_A>G	ancestral	Transition	137415	0.000477953	0.0235337	ORF100	catalytic subunit DNA polymerase
137573_G>A	ancestral	Transition	137573	0.000429465	0.0235337	ORF100	catalytic subunit DNA polymerase
140018_T>G	denovo	Transversion	140018	0.00132815	0.0259608	ORF100	catalytic subunit DNA polymerase
141862_A>G	ancestral	Transition	141862	0.00142689	0.0261478	ORF100	catalytic subunit DNA polymerase
142788_A>G	ancestral	Transition	142788	0.000308997	0.0235337	ORF101	unknown
147450_G>A	denovo	Transition	147450	0.00199484	0.0286709	ORF104	unknown
147977_G>A	ancestral	Transition	147977	0.000263016	0.0235337	ORF104	unknown
149127_G>A	ancestral	Transition	149127	0.00186907	0.0279081	ORF104	unknown
149356_G>T	denovo	Transversion	149356	0.00250853	0.0337386	ORF104	unknown
149377_A>C	denovo	Transversion	149377	0.00105809	0.0243823	ORF104	unknown
149383_C>A	denovo	Transversion	149383	0.00136551	0.0259741	ORF104	unknown
149388_C>A	denovo	Transversion	149388	0.00330046	0.0424428	ORF104	unknown
149392_A>T	denovo	Transversion	149392	0.00140415	0.0260568	ORF104	unknown
149393_G>T	denovo	Transversion	149393	0.00130786	0.0259608	ORF104	unknown
149435_G>T	denovo	Transversion	149435	0.00159949	0.0269767	ORF104	unknown
149494_T>A	denovo	Transversion	149494	0.00109597	0.0243823	ORF104	unknown
150604_C>T	ancestral	Transition	150604	0.000305968	0.0235337	ORF104	unknown
150910_C>T	ancestral	Transition	150910	0.000674629	0.0235337	ORF105	unknown
151021_G>A	ancestral	Transition	151021	0.000646433	0.0235337	ORF105	unknown
151087_A>C	denovo	Transversion	151087	0.00179118	0.0279081	ORF105	unknown
151504_T>C	ancestral	Transition	151504	0.000933862	0.0243823	ORF105	unknown
151575_T>C	ancestral	Transition	151575	0.000283779	0.0235337	ORF105	unknown
152172_C>T	ancestral	Transition	152172	0.00185228	0.0279081	ORF105	unknown
152862_A>G	denovo	Transition	152862	0.00110797	0.0243823	ORF106	Zinc-finger, Ring-type
152936_C>T	ancestral	Transition	152936	0.000862125	0.0243823	ORF106	Zinc-finger, Ring-type
153090_C>T	ancestral	Transition	153090	0.0019251	0.0279425	ORF106	Zinc-finger, Ring-type
166247_T>C	ancestral	Transition	166247	0.00107891	0.0243823	ORF5	unknown
166450_C>T	ancestral	Transition	166450	0.000607211	0.0235337	ORF5	unknown
167715_G>A	ancestral	Transition	167715	0.00213239	0.0300585	ORF4	unknown
167828_A>G	ancestral	Transition	167828	0.0007351	0.023595	ORF4	unknown
170211_G>A	ancestral	Transition	170211	2.58314e-05	0.0235337	intergenic	intergenic
170340_GCCCCCCCCC>C	denovo	Deletion	170340	0.00320333	0.0415582	intergenic	intergenic
170354_C>CTAGTT	denovo	Insertion	170354	0.00352903	0.0445997	intergenic	intergenic
170356_C>CTTG	denovo	Insertion	170356	0.00352903	0.0445997	intergenic	intergenic
170356_C>G	denovo	Transversion	170356	0.0030447	0.040212	intergenic	intergenic
171738_G>TT	denovo	Insertion	171738	0.00307592	0.0402616	intergenic	intergenic
171743_G>A	denovo	Transition	171743	0.00190369	0.0279081	intergenic	intergenic
171746_G>T	denovo	Transversion	171746	0.00190369	0.0279081	intergenic	intergenic
172466_G>T	denovo	Transversion	172466	0.00362435	0.0454128	ORF115	Replication origin-binding protein
172499_A>C	denovo	Transversion	172499	0.000756456	0.023595	ORF116	unknown
173030_AT>A	ancestral	Deletion	173030	0.0023198	0.0314891	intergenic	intergenic
173251_T>G	denovo	Transversion	173251	0.00111349	0.0243823	intergenic	intergenic
173312_A>C	denovo	Transversion	173312	0.00102011	0.0243823	intergenic	intergenic
173504_T>A	denovo	Transversion	173504	0.00138198	0.0259741	intergenic	intergenic
173508_G>T	denovo	Transversion	173508	0.00224983	0.0308247	intergenic	intergenic
173523_T>A	denovo	Transversion	173523	0.000871458	0.0243823	intergenic	intergenic
178201_T>G	ancestral	Transversion	178201	0.00177585	0.0279081	intergenic	intergenic
178518_G>A	ancestral	Transversion	178518	0.000658249	0.0235337	ORF119	unknown
180937_C>CTCCGCAATGTGTTGA	ancestral	Insertion	180937	0.0022179	0.0308247	intergenic	intergenic
184041_G>A	ancestral	Transition	184041	0.000960112	0.0243823	ORF123	unknown
184093_G>A	ancestral	Transition	184093	0.000520756	0.0235337	ORF123	unknown
184875_T>C	ancestral	Transition	184875	0.00149733	0.0269767	intergenic	intergenic
185643_C>T	ancestral	Transition	185643	0.00102393	0.0243823	ORF124	unknown
